# A trans-synaptic IgLON adhesion molecular complex directly contacts and clusters a nicotinic receptor

**DOI:** 10.1101/2024.09.05.611427

**Authors:** Morgane Mialon, Liubov Patrash, Alexis Weinreb, Engin Özkan, Jean-Louis Bessereau, Berangere Pinan-Lucarre

**Author notes:** Co-last, co-corresponding authors (Jean-Louis Bessereau, Berangere Pinan-Lucarre).

## Abstract

The localization and clustering of neurotransmitter receptors at appropriate postsynaptic sites is a key step in the control of synaptic transmission. Here, we identify a novel paradigm for the synaptic localization of an ionotropic acetylcholine receptor (AChR) based on the direct interaction of its extracellular domain with a cell adhesion molecule of the IgLON family. Our results show that RIG-5 and ZIG-8, which encode the sole IgLONs in *C. elegans,* are tethered in the pre- and postsynaptic membranes, respectively, and interact *in vivo* through their first immunoglobulin-like (Ig) domains. In addition, ZIG-8 traps ACR-16 via a direct *cis-*interaction between the ZIG-8 Ig2 domain and the base of the large extracellular AChR domain. Such mechanism has never been reported, but all these molecules are conserved during evolution. Similar interactions may directly couple Ig superfamily adhesion molecules and members of the large family of Cys-loop ionotropic receptors, including AChRs, in the mammalian nervous system, and may be relevant in the context of IgLON-associated brain diseases.
