## Supplementary Tables S1-S6 for "A trans-synaptic IgLON adhesion molecular complex directly contacts and clusters a nicotinic receptor"

### Sheet: Table S1
Strain	Genotype	Figure
EN7643	krSi81[Pmyo-3::TIR1::bfp] I; kr463[acr-16::aid::scarlet] V	1, 3, Supp 3, 4
EN7973	krSi36[Prab-3::TIR1::bfp] kr463[acr-16::aid::scarlet] V	1
EN7972	krSi81[Pmyo-3::TIR1::bfp] I; krSi36[prab-3::TIR1::bfp] V; kr463[acr-16::aid::scarlet] V	1
EN9486	krSi81[Pmyo-3::TIR1::bfp] I; bab535[acr-16::aid::scarlet::spgfp11x3] V; krSi260[Ppept-3::cla-1::bfp]; krEx1453[Pflp-18::lox::STOP::lox::spgfp1-10; Pgap-14::cre; Pmyo-2::mCherry]	1
EN9487	krSi81[Pmyo-3::TIR1::bfp] I; bab535[acr-16::aid::scarlet::spgfp11x3] V; krSi260[Ppept-3::cla-1::bfp]; krEx1454[Pflp-18::lox::STOP::lox::spgfp1-10; Pgap-14::cre; Pmyo-2::mCherry]	1
EN9488	krSi81[Pmyo-3::TIR1::bfp] I; bab535[acr-16::aid::scarlet::spgfp11x3] V; krSi260[Ppept-3::cla-1::bfp]; krEx1455[Pflp-18::lox::STOP::lox::spgfp1-10; Pgap-14::cre; Pmyo-2::mCherry]	1
EN9489	krSi81[Pmyo-3::TIR1::bfp] I; bab535[acr-16::aid::scarlet::spgfp11x3] V; krSi260[Ppept-3::cla-1::bfp]; krEx1456[Pflp-18::lox::STOP::lox::spgfp1-10; Pgap-14::cre; Pmyo-2::mCherry]	1
EN9480	krSi81[Pmyo-3::TIR1::bfp] I; bab535[acr-16::aid::scarlet::spgfp11x3] V; krSi328[Punc-129::spgfp1-10]	1
EN9481	krSi81[Pmyo-3::TIR1::bfp] I; bab535[acr-16::aid::scarlet::spgfp11x3] V; krSi335[Punc-129::spgfp1-10]	1
EN8784	krSi81[Pmyo-3::TIR1::bfp] I; kr656[bfp::rig-5] I; kr643[gfp::zig-8] III; kr463[acr-16::aid::scarlet] V	2, 5, Supp.4
EN8755	krSi81[Pmyo-3::TIR1::bfp] bab446[spgfp11::rig-5] I; bab444[spgfp1-10::zig-8] III; kr463[acr-16::aid::scarlet] V	2
EN8643	krSi81[Pmyo-3::TIR1::bfp] kr643[gfp::zig-8] III; kr463[acr-16::aid::scarlet] V	2, 3, Supp.4
EN8664	krSi81[Pmyo-3::TIR1::bfp] rig-5(kr624) I; kr643[gfp::zig-8] III; kr463[acr-16::aid::scarlet] V	2, Supp.4
EN8593	krSi81[Pmyo-3::TIR1::bfp] kr640[gfp::rig-5] I; kr463[acr-16::aid::scarlet] V	2, 3, Supp.4, 6
EN8632	krSi81[Pmyo-3::TIR1::bfp] kr640[gfp::rig-5] I; zig-8(kr638) III; kr463[acr-16::aid::scarlet] V	2, Supp.4
EN9065	kr640[gfp::rig-5] I; kr653[scarlet::zig-8] III	2
EN9048	kr675[gfp::rig-5(F75D)] I; kr653[scarlet::zig-8] III	2
EN9065	kr640[gfp::rig-5] I; kr676[scarlet::zig-8(L77E)] III	2
EN9049	kr675[gfp::rig-5(F75D)] I; kr676[scarlet::zig-8(L77E)] III	2
EN8500	krSi81[Pmyo-3::TIR1::bfp] rig-5(kr624) I; kr463[acr-16::aid::scarlet] V	3, Supp.3, 4
EN8591	krSi81[Pmyo-3::TIR1::bfp] I; zig-8(kr638) III; kr463[acr-16::aid::scarlet] V	3, 5, Supp.3, 4
EN8741	krSi81[Pmyo-3::TIR1::bfp] rig-5(kr624) I; zig-8(kr638) III; kr463[acr-16::aid::scarlet] V	3
EN8916	krSi81[Pmyo-3::TIR1::bfp] kr675[gfp::rig-5(F75D)] I; kr463[acr-16::aid::scarlet] V	3
EN8748	krSi81[Pmyo-3::TIR1::bfp] kr655[gfp::zig-8(L77E)] III; kr463[acr-16::aid::scarlet] V	3
EN8633	kr640[gfp::rig-5] I; acr-16(ok789) V	3
EN8682	kr643[gfp::zig-8] III; acr-16(ok789) V	3
EN9139	krSi81[Pmyo-3::TIR1::bfp] rig-5(kr624) I; kr463[acr-16::aid::scarlet] V; krEx1429[Ppept-3::bfp::rig-5; Pmyo-2::mCherry]	4
EN8933	krSi81[Pmyo-3::TIR1::bfp] I; zig-8(kr638) III; kr463[acr-16::aid::scarlet] V; krEx1399[Pflp-18::lox::STOP::lox::bfp::zig-8; Pgpa-14::cre; Pmyo-2::mCherry]	4
EN9135	krSi81[Pmyo-3::TIR1::bfp] rig-5(kr624) I; zig-8(kr638) III; kr463[acr-16::aid::scarlet] V; krEx1426[Pflp-18::lox::STOP::lox::gfp::zig-8; Ppept-3::bfp::rig-5; Pgpa-14::cre; Pmyo-2::mCherry]	4
EN9136	krSi81[Pmyo-3::TIR1::bfp] rig-5(kr624) I; zig-8(kr638) III; kr463[acr-16::aid::scarlet] V; krEx1427[Pflp-18::lox::STOP::lox::gfp::zig-8; Ppept-3::bfp::rig-5; Pgpa-14::cre; Pmyo-2::mCherry]	4
EN9557	rig-5(kr624) I; zig-8(kr638) III; bab462[cla-1::spgfp11x7] IV; krSi259[Ppept-3::spgfp1-10]; krEx1461[Pflp-18::lox::STOP::lox::scarlet::zig-8; Ppept-3::bfp::rig-5; Pgpa-14::cre; Pmyo-2::mCherry]	4
EN9558	rig-5(kr624) I; zig-8(kr638) III; bab462[cla-1::spgfp11x7] IV; krSi259[Ppept-3::spgfp1-10]; krEx1462[Pflp-18::lox::STOP::lox::scarlet::zig-8; Ppept-3::bfp::rig-5; Pgpa-14::cre; Pmyo-2::mCherry]	4
EN9559	rig-5(kr624) I; zig-8(kr638) III; bab462[cla-1::spgfp11x7] IV; krSi259[Ppept-3::spgfp1-10]; krEx1463[Pflp-18::lox::STOP::lox::scarlet::zig-8; Ppept-3::bfp::rig-5; Pgpa-14::cre; Pmyo-2::mCherry]	4
EN9567	rig-5(kr624) I; zig-8(kr638) III; bab462[cla-1::spgfp11x7] IV; krSi259[Ppept-3::spgfp1-10]; krEx1464[Pflp-18::lox::STOP::lox::bfp::rig-5; Ppept-3::scarlet::zig-8; Pgpa-14::cre; Pmyo-2::mCherry]	4
EN9568	rig-5(kr624) I; zig-8(kr638) III; bab462[cla-1::spgfp11x7] IV; krSi259[Ppept-3::spgfp1-10]; krEx1465[Pflp-18::lox::STOP::lox::bfp::rig-5; Ppept-3::scarlet::zig-8; Pgpa-14::cre; Pmyo-2::mCherry]	4
EN9146	krSi81[Pmyo-3::TIR1::bfp] kr656[bfp::rig-5] I; kr727[gfp::zig-8(DIg2)] III; kr463[acr-16::aid::scarlet] V	5
EN9308	krSi81[Pmyo-3::TIR1::bfp] kr656[bfp::rig-5] I; kr790[gfp::zig-8(DIg2)::CD4(Ig2)] III; kr463[acr-16::aid::scarlet] V	5
EN9312	krSi81[Pmyo-3::TIR1::bfp] kr656[bfp::rig-5] I; kr643[gfp::zig-8] III; kr793[acr-16(T201R)::aid::scarlet] V	5
EN9246	kr440[acr-16::scarlet] V; krSi141[Punc-47::cla1::bfp]; frm-3(gk585) X	6
EN9243	kr440[acr-16::scarlet] V; frm-3(gk585) X; krSi141[Punc-47::cla1::bfp]; krSi301[Pmyo-3::mNG::nlg-1(CLD)::zig-8(Ig2-GPI)]	6
EN9331	kr440[acr-16::scarlet] V; frm-3(gk585) X; krSi141[Punc-47::cla1::bfp]; krSi312[Pmyo-3::mNG::nlg-1(CLD)::zig-8(Ig1-GPI)]	6
EN9435	kr805[acr-16(T201R)::scarlet] V; frm-3(gk585) X; krSi141[unc-47-cla1-bfp]; krSi301[Pmyo-3::mNG::nlg-1(CLD)::zig-8(Ig2-GPI)]	6
EN444	kr440[acr-16::scarlet] V	Supp.1
EN8343	krSi80[Pmyo-3::TIR1::bfp] III; otIs669[NeuroPAL] V; krIs83[Pacr-16::sl2::AID::mNG]	Supp.1
EN9002	krSi81[Pmyo-3::TIR1::bfp] I; bab535[acr-16::aid::scarlet::spgfp11x3] V; krEx1404[Pflp-18::lox::STOP::lox::spgfp1-10; Pgap-14::cre; Pmyo-2::mCherry]	1
EN9004	krSi81[Pmyo-3::TIR1::bfp] I; bab535[acr-16::aid::scarlet::spgfp11x3] V; krEx1406[Pflp-18::lox::STOP::lox::spgfp1-10; Pgap-14::cre; Pmyo-2::mCherry]	1
EN8778	krSi81[Pmyo-3::TIR1::bfp] I; kr654[acr-16::aid::gfp] V	Supp.1, 3
EN9147	krSi81[Pmyo-3::TIR1::bfp] I; bab462[cla-1::spgfp11x7] IV; kr463[acr-16::aid::scarlet] V; krEx1430[Plgc-55::lox::STOP::lox::spgfp1-10; Ptwk-40::cre; Pmyo-2::mCherry]	Supp.1
EN7953	krSi81[Pmyo-3::TIR1::bfp] I; krSi145[Punc-17::cla1::bfp] IV; kr463[acr-16::aid::scarlet] V	Supp.1
EN8812	krSi81[Pmyo-3::TIR1::bfp] rig-5(kr624) I; kr654[acr-16::aid::gfp] V	Supp.3
EN8813	krSi81[Pmyo-3::TIR1::bfp] I; zig-8(kr638) III; kr654[acr-16::aid::gfp] V	Supp.3
EN8665	krSi81[Pmyo-3::TIR1::bfp] I; kr463[acr-16::aid::scarlet] V; krEx1378[Pflp-18::lox::STOP::lox::sl2::gfp; Pgpa-14::cre; Pmyo-2::mCherry]	Supp.5
EN8667	krSi81[Pmyo-3::TIR1::bfp] rig-5(kr624) I; kr463[acr-16::aid::scarlet] V; krEx1378[Pflp-18::lox::STOP::lox::sl2::gfp; Pgpa-14::cre; Pmyo-2::mCherry]	Supp.5
EN8680	krSi81[Pmyo-3::TIR1::bfp] I; zig-8(kr638) III; kr463[acr-16::aid::scarlet] V; krEx1378[Pflp-18::lox::STOP::lox::sl2::gfp; Pgpa-14::cre; Pmyo-2::mCherry]	Supp.5
EN8660	kr463[acr-16::aid::scarlet] V; krSi241[Ppept-3::mNG]	Supp.5
EN8661	rig-5(kr624) I; kr463[acr-16::aid::scarlet] V; krSi241[Ppept-3::mNG]	Supp.5
EN8763	zig-8(kr638) III; kr463[acr-16::aid::scarlet] V; krSi241[Ppept-3::mNG]	Supp.5
EN8732	krSi81[Pmyo-3::TIR1::bfp] I; kr463[acr-16::aid::scarlet] V; krEx1382[Punc-119::mNG; Pmyo-2::mCherry]	Supp.5
EN8734	krSi81[Pmyo-3::TIR1::bfp] I; rig-5(kr624) I; kr463[acr-16::aid::scarlet] V; krEx1382[Punc-119::mNG; Pmyo-2::mCherry]	Supp.5
EN8735	krSi81[Pmyo-3::TIR1::bfp] I; zig-8(kr638) III; kr463[acr-16::aid::scarlet] V; krEx1382[Punc-119::mNG; Pmyo-2::mCherry]	Supp.5
MCP518	krSi81[Pmyo-3::TIR1::bfp] bab518[gfp::rig-5(DIg2)] I; kr463[acr-16::aid::scarlet] V	Supp.6
MCP520	krSi81[Pmyo-3::TIR1::bfp] bab520[gfp::rig-5(DIg3)] I; kr463[acr-16::aid::scarlet] V	Supp.6
EN9123	krSi81[Pmyo-3::TIR1::bfp] kr722[gfp::rig-5(DIg2-3)] I; kr463[acr-16::aid::scarlet] V	Supp.6
N2 Bristol		Supp.8
RB918	acr-16(ok789) V	Supp.8
ZZ29	unc-29(X29) I	Supp.8
EN1258	unc-29(X29) I; acr-16(ok789) V	Supp.8
EN9533	kr846 [acr-16(T201R)] V	Supp.8
EN9534	unc-29(X29) I; kr846 [acr-16(T201R)] V	Supp.8

### Sheet: Table S2
Allele name	Qualifiers	Gene/locus	Chromosome	Type	From
bab444	[spgfp1-10::zig-8]	zig-8	III	CRISPR/Cas9	Segicel
bab446	[spgfp11::rig-5]	rig-5	I	CRISPR/Cas9	Segicel
bab462	[cla-1::spgfp11x7]	cla-1	IV	CRISPR/Cas9	Segicel
bab518	[gfp::rig-5(DIg2)] deletion R144-G182 included	rig-5	I	CRISPR/Cas9	Segicel
bab520	[gfp::rig-5(DIg3)] deletion S234-I323 included	rig-5	I	CRISPR/Cas9	Segicel
bab526	[gfp::rig-5(DIg1)] deletion M31-K128 included	rig-5	I	CRISPR/Cas9	Segicel
bab528	[gfp::zig-8(DIg1)] deletion Q42-E66 included	zig-8	III	CRISPR/Cas9	Segicel
bab535	[acr-16::aid::scarlet::gfp11x3]	acr-16	V	CRISPR/Cas9	Segicel
gk585		frm-3	X		C. elegans Gene Knockout Consortium
kr440	[acr-16::scarlet]	acr-16	V	CRISPR/Cas9	Bessereau lab
kr463	[acr-16::aid::scarlet]	acr-16	V	CRISPR/Cas9	Bessereau lab
kr573	[rig-5(Q16*)]	rig-5	I	EMS mutant	Bessereau lab
kr624	deletion from ATG to stop included	rig-5	I	CRISPR/Cas9	Bessereau lab
kr638	deletion from ATG to stop included	zig-8	III	CRISPR/Cas9	Bessereau lab
kr640	[gfp::rig-5]	rig-5	I	CRISPR/Cas9	Bessereau lab
kr643	[gfp::zig-8]	zig-8	III	CRISPR/Cas9	Bessereau lab
kr653	[scarlet::zig-8]	zig-8	III	CRISPR/Cas9	Bessereau lab
kr654	[acr-16::aid::gfp]	acr-16	V	CRISPR/Cas9	Bessereau lab
kr655	[gfp::zig-8(L77E)]	zig-8	III	CRISPR/Cas9	Bessereau lab
kr656	[bfp::rig-5]	rig-5	I	CRISPR/Cas9	Bessereau lab
kr675	[gfp::rig-5(F75D)]	rig-5	I	CRISPR/Cas9	Bessereau lab
kr676	[scarlet::zig-8(L77E)]	zig-8	III	CRISPR/Cas9	Bessereau lab
kr722	[gfp::rig-5(DIg2-3)] deletion R144-G182 and S234-I323 included	rig-5	I	CRISPR/Cas9	Bessereau lab
kr727	[gfp::zig-8(DIg2)] deletion S149-I188 and K195-N240 included	zig-8	III	CRISPR/Cas9	Bessereau lab
kr790	[gfp::zig-8(DIg2)-CD4(Ig2)]	zig-8	III	CRISPR/Cas9	Bessereau lab
kr793	[acr-16(T201R)::aid::scarlet]	acr-16	V	CRISPR/Cas9	Bessereau lab
kr805	[acr-16(T201R)::scarlet]	acr-16	V	CRISPR/Cas9	Bessereau lab
kr846	[acr-16(T201R)]	acr-16	V	CRISPR/Cas9	Bessereau lab
kr849	[rig-5(P131S)]	rig-5	I	EMS mutant	Bessereau lab
kr850	[zig-8(Q92*)]	zig-8	III	EMS mutant	Bessereau lab
kr851	[zig-8(A68T)]	zig-8	III	EMS mutant	Bessereau lab
kr852	[zig-8(I239F)]	zig-8	III	EMS mutant	Bessereau lab
krEx1378	[Pflp-18::lox::STOP::lox::sl2::gfp; Pgpa-14::cre; Pmyo-2::mCherry]			Extrachromosomal array	Bessereau lab
krEx1382	[Punc-129::mNG;Pmyo-2::mCherry]			Extrachromosomal array	Bessereau lab
krEx1399	[Pflp-18::lox::STOP::lox::bfp::zig-8; Pgpa-14::cre; Pmyo-2::mCherry]			Extrachromosomal array	Bessereau lab
krEx1404	[Pflp-18::lox::STOP::lox::spgfp1-10; Pgpa-14::cre; Pmyo-2::mCherry]			Extrachromosomal array	Bessereau lab
krEx1406	[Pflp-18::lox::STOP::lox::spgfp1-10; Pgpa-14::cre; Pmyo-2::mCherry]			Extrachromosomal array	Bessereau lab
krEx1426	[Pflp-18::lox::STOP::lox::gfp::zig-8; Ppept-3::bfp::rig-5; Pgpa-14::cre; Pmyo-2::mCherry]			Extrachromosomal array	Bessereau lab
krEx1427	[Pflp-18::lox::STOP::lox::gfp::zig-8; Ppept-3::bfp::rig-5; Pgpa-14::cre; Pmyo-2::mCherry]			Extrachromosomal array	Bessereau lab
krEx1429	[Ppept-3::bfp::rig-5; Pmyo-2::mCherry]			Extrachromosomal array	Bessereau lab
krEx1430	[Plgc-55::lox::STOP::lox::spgfp1-10; Ptwk-40::cre; Pmyo-2::mCherry]			Extrachromosomal array	Bessereau lab
krEx1453	[Pflp-18::lox::STOP::lox::spgfp1-10; Pgpa-14::cre; Pmyo-2::mCherry]			Extrachromosomal array	Bessereau lab
krEx1454	[Pflp-18::lox::STOP::lox::spgfp1-10; Pgpa-14::cre; Pmyo-2::mCherry]			Extrachromosomal array	Bessereau lab
krEx1455	[Pflp-18::lox::STOP::lox::spgfp1-10; Pgpa-14::cre; Pmyo-2::mCherry]			Extrachromosomal array	Bessereau lab
krEx1456	[Pflp-18::lox::STOP::lox::spgfp1-10; Pgpa-14::cre; Pmyo-2::mCherry]			Extrachromosomal array	Bessereau lab
krEx1461	[Pflp-18::lox::STOP::lox::scarlet::zig-8; Ppept-3::bfp::rig-5; Pgpa-14::cre; Pmyo-2::mCherry]			Extrachromosomal array	Bessereau lab
krEx1462	[Pflp-18::lox::STOP::lox::scarlet::zig-8; Ppept-3::bfp::rig-5; Pgpa-14::cre; Pmyo-2::mCherry]			Extrachromosomal array	Bessereau lab
krEx1463	[Pflp-18::lox::STOP::lox::scarlet::zig-8; Ppept-3::bfp::rig-5; Pgpa-14::cre; Pmyo-2::mCherry]			Extrachromosomal array	Bessereau lab
krEx1464	[Pflp-18::lox::STOP::lox::bfp::rig-5; Ppept-3::scarlet::zig-8; Pgpa-14::cre; Pmyo-2::mCherry]			Extrachromosomal array	Bessereau lab
krEx1465	[Pflp-18::lox::STOP::lox::bfp::rig-5; Ppept-3::scarlet::zig-8; Pgpa-14::cre; Pmyo-2::mCherry]			Extrachromosomal array	Bessereau lab
krIs83	[Pacr-16::sl2::AID::mNG]			X-ray insertion	Bessereau lab
krSi141	[Punc-47::cla1::bfp]			Minimos insertion	Bessereau lab
krSi145	[Punc-17::cla1::bfp]		IV	Minimos insertion	Bessereau lab
krSi241	[Ppept-3::mNG]			Minimos insertion	Bessereau lab
krSi259	[Ppept-3::spgfp1-10]			Minimos insertion	Bessereau lab
krSi260	[Ppept-3::spgfp1-10]			Minimos insertion	Bessereau lab
krSi301	[Pmyo-3::mNG::nlg-1(CLD)::zig-8(Ig2-GPI)]			Minimos insertion	Bessereau lab
krSi312	[Pmyo-3::mNG::nlg-1(CLD)::zig-8(Ig1-GPI)]			Minimos insertion	Bessereau lab
krSi328	[Punc-129::spgfp1-10]			Minimos insertion	Bessereau lab
krSi335	[Punc-129::spgfp1-10]			Minimos insertion	Bessereau lab
krSi36	[Prab-3::TIR1::bfp]		V	Minimos insertion	Zhou et al, 2021
krSi80	[Pmyo-3::TIR1::bfp]		III	Minimos insertion	Bessereau lab
krSi81	[Pmyo-3::TIR1::bfp]		I	Minimos insertion	Bessereau lab
ok789			V		C. elegans Gene Knockout Consortium
otIs669	[NeuroPAL]		V		Yemini et al., 2021
X29		unc-29	I		CGC

### Sheet: Table S3
crRNA name	Sequence	Alleles
crMM06	TCGGGAGCACCTACCTTCAG	kr624
crMM07	acaaaaaggcataaaaattg	kr624
crMM10	Ttgatggttgttgaattgtt	kr640, kr656, bab446
crMM12	catttggacaccgccgacgg	kr638
crMM13	tagttaattttcagatgttc	kr638
crMM14	ATGCACCATGTCctgcaaat	kr643, kr653, bab444
crMM17	gcagtttTCAGTTTATTGCA	bab462
crMM18	TGGGTTGACAAGTGTGAGCA	kr654
crMM19	AGCTGTCAATAAGGCTCCGT	kr655, kr676
crMM20	TCGTCGAACGAGAGCAGCCG	kr675
crMM27	tctcaacttcccctacaact	kr727
crMM37	GTGTCATTAAAGTTTTTTTc	kr790
crMM38	atgaaactcccatattcagt	kr790
crMM39	aaagtttacagTGACAACTG	kr793, kr805, kr846

### Sheet: Table S4
Name		Alleles
pMM04	Pflp-18::lox::STOP::lox::sl2::gfp	krEx1378
pMM06	Ppept-3::mNG	krSi241
pMM12	Punc-129::mNG	krEx1382
pMM13	Ppept-3::spgfp1-10	krSi259, krSi260
pMM15	Pflp18::lox::STOP::lox::spgfp1-10	krEx1404, krEx1406, krEx1453, krEx1454, krEx1455, krEx1456
pMM19	Ppept-3::bfp::rig-5	krEx1426, krEx1427, krEx1429, krEx1461, krEx1462, krEx1463
pMM20	Pflp18::lox::STOP::lox::bfp::rig-5	krEx1464, krEx1465
pMM23	Pflp18::lox::STOP::lox::bfp::zig-8	krEx1399
pMM31	Ptwk-40-cre	krEx1430
pMM34	Pflp18::lox::STOP::lox::gfp::zig-8	krEx1426, krEx1427
pMM36	Plgc-55::lox::STOP::lox::spgfp1-10	krEx1430
pMM41	Pmyo-3::mNG::nlg-1(CLD)::zig-8(Ig2-GPI)	krSi301
pMM46	PCMV::ric-3
pMM48	PCMV::acr-16::scarlet
pMM51	Pmyo-3::mNG::nlg-1(CLD)::zig-8(Ig1-GPI)	krSi312
pMM53	PCMV::gfp::zig-8(DTM)::cd4TM
pMM55	Ppept-3::scarlet::zig-8	krEx1464, krEx1465
pMM56	Pflp-18::lox::STOP::lox::scarlet::zig-8	krEx1461, krEx1462, krEx1463
pMM57	PCMV::acr-16(T201R)::scarlet
pLP04	Punc-129::spgfp1-10	krSi328, krSi335
pNP259	Pgpa-14::cre	krEx1378, krEx1399, krEx1404, krEx1406, krEx1426, krEx1427, krEx1453, krEx1454, krEx1455, krEx1456,krEx1461, krEx1462, krEx1463, krEx1464, krEx1465
pCFJ90	Pmyo-2::mCherry	all krEx alleles

### Sheet: Table S5
Promoters	Froward Primer (5' to 3')	Reverse Primer (5' to 3')
Pmyo-3	CGGCTATAATAAGTTCTTG	TCTAGATGGATCTAGTGGTCG
Punc-17	tacaccaatcatttctcccc	ttttgaacaagagatgcgg
Punc-129	GGGAAACATGATATCGACGG	TTTCTTGCTTGCTCTTCCAA
Ppept-3	GATAAAAATAACAGAATTAG	CGGGAGAGGCGGAATTAATTTTATAG
Pflp-18	CTGTCACATACTGCTCGAATCG	TCTAACCCTGAAATTATTAT
Pgpa-14	ACGACGACAAGAAGGTAATT	GGGAGAAGCCCGGAGGTAC
Ptwk-40	tctaatcactatcacgtggg	tgaatattcatcactcgata
Plgc-55	tgttgcttttcttctcctca	ttcatttcgacatctatttg

### Sheet: Tables S6
Alleles	Injection mix
krEx1453, krEx1454, krEx1455, krEx1456	2.5 ng/μL pCFJ90 (Pmyo-2::mCherry), 50 ng/μL pMM15 (Pflp18::lox::STOP::lox::spgfp1-10) and 50 ng/μL pNP259 (Pgpa-14::cre)
krEx1429	2.5 ng/μL pCFJ90 (Pmyo-2::mCherry), 50 ng/μL pMM19 (Ppept-3::bfp::rig-5) and 50 ng/μL 1kb+ Invitrogen
krEx1399	2.5 ng/μL pCFJ90 (Pmyo-2::mCherry), 50 ng/μL pMM23 (Pflp-18::lox::STOP::lox::bfp::zig-8) and 50 ng/μL pNP259 (Pgpa-14::cre)
krEx1426, krEx1427	2.5 ng/μL pCFJ90 (Pmyo-2::mCherry), 30 ng/μL pMM19 (Ppept-3::bfp::rig-5), 30 ng/μL pMM34 (Pflp-18::lox::STOP::lox::gfp::zig-8), and 30 ng/μL pNP259 (Pgpa-14::cre)
krEx1461, krEx1462, krEx1463	2.5 ng/μL pCFJ90 (Pmyo-2::mCherry), 30 ng/μL pMM19 (Ppept-3::bfp::rig-5), 25 ng/μL pMM56 (Pflp-18::lox::STOP::lox::scarlet::zig-8), and 30 ng/μL pNP259 (Pgpa-14::cre)
krEx1464, krEx1465	2.5 ng/μL pCFJ90 (Pmyo-2::mCherry), 30 ng/μL pMM20 (Pflp18::lox::STOP::lox::bfp::rig-5), 25 ng/μL pMM55 (Ppept-3::scarlet::zig-8), and 30 ng/μL pNP259 (Pgpa-14::cre)
krEx1404, krEx1406	2.5 ng/μL pCFJ90 (Pmyo-2::mCherry), 50 ng/μL pMM15 (Pflp18::lox::STOP::lox::spgfp1-10) and 50 ng/μL pNP259 (Pgpa-14::cre)
krEx1430	2.5 ng/μL pCFJ90 (Pmyo-2::mCherry), 50 ng/μL pMM36 (Plgc-55::lox::STOP::lox::spgfp1-10) and 50 ng/μL pMM31 (twk-40::cre)
krEx1378	2.5 ng/μL pCFJ90 (Pmyo-2::mCherry), 50 ng/μL pMM04 (Pflp-18::lox::STOP::lox::sl2::gfp) and 50 ng/μL pNP259 (Pgpa-14::cre)
krEx1382	2.5 ng/μL pCFJ90 (Pmyo-2::mCherry), 50 ng/μL pMM12 (Punc-129::mNG) and 50 ng/μL 1kb+ Invitrogen
